# Navigating contradictions: *Salmonella* Typhimurium chemotaxis amidst conflicting stimuli of the intestinal environment

**DOI:** 10.1101/2024.01.18.576330

**Authors:** Kailie Franco, Zealon Gentry-Lear, Michael Shavlik, Michael J. Harms, Arden Baylink

## Abstract

Motile bacteria sense and avoid deleterious stimuli in their environment through chemorepulsion, a behavior that helps them locate permissive ecological niches. In the gut, indole is a bacteriostatic compound produced by the microbiota and is thought to act as a chemorepellent for invading pathogens, thereby protecting the host against infection. The principal reservoir of intestinal indole is fecal matter, a complex biological material that contains both attractant and repellent stimuli. Whether indole in its natural context is sufficient for pathogen chemorepulsion or host protection has remained unknown. Using an intestinal explant system, we show that while pure indole indeed suppresses an infection advantage mediated through chemotaxis for the enteric pathogen *Salmonella enterica* serovar Typhimurium, this effect is abolished in the presence of other chemoeffectors present in feces, including the chemoattractant L-Serine (L-Ser), in a manner dependent on the chemoreceptor Tsr. Live imaging reveals that although *S.* Typhimurium is repelled by pure indole, the pathogen is actually strongly attracted to human fecal matter despite its high indole content, and that this response is mediated by Tsr, which simultaneously senses both indole and L-Ser. Fecal attraction is conserved across diverse *Enterobacteriaceae* species that harbor Tsr orthologues, including *Escherichia coli*, *Citrobacter koseri*, *Enterobacter cloacae*, and clinical isolates of non-typhoidal *Salmonella*. In a defined system of fecal chemoeffectors, we find that L-Ser and other fecal chemoattractants override indole chemorepulsion, but the magnitude of bacterial chemoattraction is controlled by indole levels. Together, these findings suggest that indole in its native context is not protective against enteric infection and that indole taxis actually benefits pathogens during infection by locating niches with low competitor density. Our study highlights the limitations of applying single-effector studies in predicting bacterial behavior in natural environments, where chemotaxis is shaped by the integration of multiple, often opposing, chemical signals.
