## Supplementary material for "Navigating contradictions: *Salmonella* Typhimurium chemotaxis amidst conflicting stimuli of the intestinal environment": Data S1

### Sheet: Sheet1
	chemotaxis buffer total					chemotaxis buffer total					chemotaxis buffer total
1 hour	WT (vs tsr)	WT (vs cheY)	tsr	cheY	3 hour	WT (vs tsr)	WT (vs cheY)	tsr	cheY	6 hour	WT (vs tsr)	WT (vs cheY)	tsr	cheY
	74300000	498000	24600000	498000		1280000000	89800000	87300000	127000000		13500000000	1640000000	4890000000	1300000000
	34300000	141000000	24400000	60000000		17100000	212000000	7020000	120000000		2780000000	2510000000	1040000000	434000000
	80800000	141000000	102000000	24700000		195000000	141000000	56300000	17600000		6470000000	3610000000	1240000000	361000000
	24100000	86000000	7140000	74100000		484000000	300000000	57700000	16200000		3630000000	6210000000	457000000	1400000000
	168000000	34600000	85300000	18800000		175000000	378000000	23300000	46200000		1220000000	8510000000	377000000	1370000000
	33300000	105000000	15400000	18000000		1610000000	525000000	311000000	175000000		1360000000	8230000000	909000000	1460000000
	20000000	50000000	2500000	29600000		555000000	477000000	219000000	387000000		723000000	12000000000	241000000	1600000000
	85200000	87700000	6190000	33100000		7160000000	395000000	1350000000	241000000		4590000000	3130000000	1500000000	486000000
	11000000	7690000	6590000	6920000		615000000	945000000	242000000	472000000		9800000000	2820000000	1860000000	282000000
	22500000	15100000	4920000	8140000		476000000	704000000	150000000	282000000		4190000000	40300000000	806000000	3610000000
	chemotaxis buffer invaded					chemotaxis buffer invaded					chemotaxis buffer invaded
1 hour	WT (vs tsr)	WT (vs cheY)	tsr	cheY	3 hour	WT (vs tsr)	WT (vs cheY)	tsr	cheY	6 hour	WT (vs tsr)	WT (vs cheY)	tsr	cheY
	518000	778000	518000	1560000		91700000	29700000	284000000	31900000		1310000000	97600000	493000000	26800000
	546000	5390000	546000	980000		347000000	372000000	279000	67300000		613000000	6280000000	55000000	317000000
	535000	7620000	1600000	1320000		167000000	229000000	18400000	34200000		4430000000	2130000000	621000000	405000000
	5210000	3950000	2700000	5080000		150000000	98400000	34600000	29500000		1780000000	4150000000	182000000	392000000
	658000	2120000	658000	529000		369000000	585000000	45000000	90700000		619000000	1010000000	98700000	120000000
	20500000	16700000	685000	1000000		294000000	388000000	101000000	57900000		1150000000	2000000	121000000	800000000
	1110000	10000000	1110000	813000		513000000	288000000	256000000	250000000		1390000000	1630000	463000000	241000000
	794000	42600000	794000	1040000		459000000	286000000	183000000	37000000		529000000	1040000	106000000	221000000
	4580000	5490000	763000	2470000		629000000	309000000	136000000	48500000		952000000	2470000	159000000	333000000
	25500000	11300000	7140000	1430000		528000000	306000000	98600000	91800000		2410000000	1430000	463000000	460000000
	human feces total					human feces total					human feces total						human feces total
1 hour	WT (vs tsr)	WT (vs cheY)	tsr	cheY	3 hour	WT (vs tsr)	WT (vs cheY)	tsr	cheY	6 hour	WT (vs tsr)	WT (vs cheY)	tsr	cheY		6 hour	WT (vs invA)	invA
	118000000		78600000			210000000	105000000	157000000	105000000		10900000000	19500000000	9900000000	19500000000			4290000000	4760000000
	53300000	203000000	8550000	203000000		873000000	328000000	975000000			1130000000	1550000000	374000000	1550000000			844000000	591000000
	7140000	47500000	14800000	47500000			356000000	60200000	356000000			274000000		274000000			3790000000	2120000000
	107000000	87400000	95000000	87400000			918000000		918000000		779000000	829000000	321000000	829000000			6600000000	2080000000
	55700000	106000000	179000000	106000000		45000000		18400000			887000000		49300000				306000000	1840000000
	24600000	47500000	24600000	44100000		1830000000	111000000	423000000	45900000		9370000000	4040000000	1880000000	1820000000
	42400000	87300000	61700000	73300000		10600000000	477000000	4690000000	174000000		5160000000	3850000000	1300000000	1540000000			3980000000	4690000000
	44400000	12600000	29600000	16500000		670000000	3980000000	324000000	1550000000		3520000000	4780000000	2750000000	1590000000			4680000000	2600000000
	8280000	10000000	18400000	16300000		423000000	905000000	317000000	660000000		6850000000	8150000000	4440000000	2600000000			1070000000	2290000000
	15900000	59900000	27000000	19400000		130000000	65900000	82300000	42400000		3400000000	7660000000	1060000000	2610000000			174000000	526000000
	human feces invaded					human feces invaded					human feces invaded						human feces invaded
1 hour	WT (vs tsr)	WT (vs cheY)	tsr	cheY	3 hour	WT (vs tsr)	WT (vs cheY)	tsr	cheY	6 hour	WT (vs tsr)	WT (vs cheY)	tsr	cheY		6 hour	WT (vs invA)	invA
	926000	46500000	926000			500000000	29100000	36900000	69600000		3130000000	2280000000	1630000000	7170000000			2220000000	1090000000
		3830000		94300000		134000000	47200000	4310000			643000000	298000000	122000000	327000000			3870000000	1900000000
		581000		14700000		106000000	475000000	2120000	93100000		596000000		64200000	28800000			3900000000	857000000
	8440000	490000	177000000	117000000		52300000	127000000		4830000000			3460000000		9130000			2700000000	1090000000
	348000	10500000	348000	84500000		995000000	539000000				313000000	195000000	33200000				1240000000	248000000
	113000000	41200000	926000008	11300000		496000000	3930000000	120000000	833000000		1460000000	1390000000	108000000	431000000			1870000000	1230000000
	23200000	27500000	19700000	13600000		911000000	505000000	78400000	211000000		1830000000	6800000000	229000000	900000000			500000000	444000000
	16200000	17400000	46600000	26200000		451000000	669000000	89100000	76900000		1940000000	1680000000	457000000	263000000			2120000000	1620000000
	7670000	10400000	177000000	9090000		1380000000	63400000	157000000	22400000		970000000	1990000000	194000000	681000000			4320000000	2100000000
	5000000	38600000	348000007	33700000		402000000	121000000	118000000	60100000		1710000000	309000000	667000000	61700000			12000000000	1430000000
	862 µM indole total					862 µM indole total					862 µM indole total
1 hour	WT (vs tsr)	WT (vs cheY)	tsr	cheY	3 hour	WT (vs tsr)	WT (vs cheY)	tsr	cheY	6 hour	WT (vs tsr)	WT (vs cheY)	tsr	cheY
	16900000	420000	18600000	420000		46100000	14600000	98700000	51400000		4240000000	1360000000	1340000000	733000000
	140000000	62800000	64900000	99300000		106000000	236000000	273000000	185000000		2010000000	4710000000	3050000000	6490000000
	29300000	4750000	56800000	11300000		128000000	152000000	322000000	92700000		3750000000	2920000000	6360000000	8130000000
	14100000	71500000	12500000	51800000		420000000	112000000	1050000000	100000000		2610000000	1470000000	3880000000	678000000
	72100000	42700000	154000000	31900000		188000000	243000000	462000000	371000000		1630000000	695000000	1710000000	404000000
	58400000	385000000	50500000	90000000		657000000	2800000000	729000000	700000000		8860000000	7730000000	3520000000	4770000000
	47900000	42900000	73600000	66900000		9590000000	364000000	6600000000	182000000		4610000000		3260000000
	22500000	36300000	6280000	20000000		9050000000	1340000000	7500000000	520000000		12900000000	25900000000	7690000000	11600000000
	66400000	83200000	22400000	43600000		10000000000	1460000000	7140000000	680000000		5000000000	3430000000	1600000000	2450000000
	30300000	89100000	5880000	34100000		535000000	775000000	569000000	181000000		3160000000	5430000000	1840000000	3330000000
	862 µM indole invaded					862 µM indole invaded					862 µM indole invaded
1 hour	WT (vs tsr)	WT (vs cheY)	tsr	cheY	3 hour	WT (vs tsr)	WT (vs cheY)	tsr	cheY	6 hour	WT (vs tsr)	WT (vs cheY)	tsr	cheY
	178000	210000	1780000	210000		329000	298000	12200000	298000		596000000	156000000	104000000	74900000
	62500000	4440000	6770000	8380000		7790000	167000000	52500000	43800000		875000000	948000000	593000000	690000000
	2230000	226000	559000	226000		40800000	75800000	6350000	58200000		132000000	298000000	135000000	345000000
	543000	32700000	543000	13400000		94400000	61200000	217000000	6380000		608000000	638000000	431000000	975000000
	581000	5280000	581000	15700000		71200000	35100000	93800000	28300000		215000000	276000000	160000000	168000000
	2890000	26300000	25300000	2.1e+87		3330000000	635000000	443000000	210000000		2270000000	4660000000	2050000000	1590000000
	28100000	175000000	36800000	727000000		3300000000	1640000000	825000000	727000000			1140000000		877000000
	4060000	14800000	3140000	6670000		784000000	1380000000	203000000	663000000		5640000000	5610000000	1280000000	3060000000
	3570000	46600000	11200000	6.6e+87		1120000000	748000000	318000000	660000000		1490000000	2060000000	851000000	686000000
	2310000	9320000	2940000	1820000		1900000000	1960000000	347000000	870000000		3160000000	1360000000	1320000000	741000000
	338 µM L-Serine total					338 µM L-Serine total					338 µM L-Serine total
1 hour	WT (vs tsr)	WT (vs cheY)	tsr	cheY	3 hour	WT (vs tsr)	WT (vs cheY)	tsr	cheY	6 hour	WT (vs tsr)	WT (vs cheY)	tsr	cheY
	18000000	420000	10500000	420000		434000000	1650000000	132000000	89300000		19700000000	2150000000	693000000	2490000000
	19800000	42600000	17200000	3050000		126000000	694000	64700000	694000		364000000	9430000000	504000000	1320000000
	112000000	339000000	80100000	19800000		183000000	311000000	101000000	86100000		824000000	877000000	882000000	2280000000
	112000000	52600000	179000000	18100000		151000000	426000000	68300000	95700000		4180000000	4130000000	7390000000	1880000000
	93800000	3020000	58900000	10300000		41000000	70300000	95100000	16200000		826000000	824000000	879000000	184000000
	2110000	657000000	3160000	198000000		7430000000	7430000000	1710000000	510000000		1590000000	8180000000	1140000000	4200000000
	86100000	11700000	67400000	10000000		3090000000	3090000000	722000000	291000000		6170000000	4390000000	993000000	2810000000
	17500000	282000000	7330000	142000000		4740000000	4740000000	1290000000	204000000		10300000000	2760000000	2050000000	1330000000
	3400000	44800000	4080000	51500000		461000000	461000000	77900000	388000000		7130000000	1170000000	1600000000	578000000
	11800000	36800000	12200000	20900000		701000000	701000000	111000000	4350000000		15300000000	3330000000	5130000000	1110000000
	338 µM L-Serine invaded					338 µM L-Serine invaded					338 µM L-Serine invaded
1 hour	WT (vs tsr)	WT (vs cheY)	tsr	cheY	3 hour	WT (vs tsr)	WT (vs cheY)	tsr	cheY	6 hour	WT (vs tsr)	WT (vs cheY)	tsr	cheY
	4720000	1050000	2140000	210000		72100000	768000000	16900000	81300000		1430000000	62500000	56300000	40400000
	521000	254000	521000	254000		55100000	20800000	18100000	29500000		451000000	421000000	61400000	51700000
	279000	226000	279000	226000		60700000	828000000	45800000	308000000		37500000	577000000	16900000	36500000
	543000	2300000	543000	987000		48800000	213000000	38000000	1060000000		224000000	165000000	267000000	10900000
	581000	251000	3490000	251000		38200000	432000000	50500000	245000000		469000000	1980000000	50000000	220000000
	29100000	37400000	7370000	29800000		1500000000	857000000	557000000	155000000		11800000000	2160000000	3750000000	682000000
	43800000	3750000	61100000	11500000		557000000	103000000	577000000	336000000		3970000000	4210000000	1210000000	1580000000
	4450000	2080000	2750000	417000		289000000	172000000	211000000	490000000			1140000000		2240000000
	16600000	43800000	68900000	35600000		364000000	364000000	182000000	97100000		1280000000	5590000000	426000000	1180000000
	6720000	23900000	17800000	16600000		972000000	972000000	278000000	435000000		921000000	4940000000	132000000	988000000
	862 µM indole + 338 µM L-Serine total					862 µM indole + 338 µM L-Serine total					862 µM indole + 338 µM L-Serine total
1 hour	WT (vs tsr)	WT (vs cheY)	tsr	cheY	3 hour	WT (vs tsr)	WT (vs cheY)	tsr	cheY	6 hour	WT (vs tsr)	WT (vs cheY)	tsr	cheY
	214000000	400000000	99200000	267000000		206000000	1060000000	67300000	563000000		3550000000	962000	1080000000	962000
	60900000	241000000	34600000	67900000		234000000	167000000	131000000	34800000		4770000000	1150000000	2520000000	410000000
	50900000	14000000	34400000	9830000		567000000	580000000	164000000	83300000		4770000000	6320000000	1120000000	2080000000
	55900000	32800000	54200000	44800000		1210000000	541000000	343000000	104000000		1830000000	3510000000	850000000	426000000
	56000000	58300000	56000000	65000000		576000000	140000000	157000000	19300000		2990000000	3410000000	758000000	1140000000
	505000000	324000000	282000000	121000000			2600000000		517000000		1540000000	1540000000	769000000	308000000
	39900000	25800000	32100000	25800000		1220000000	372000000	480000000	295000000		212000000	5450000000	90900000	1140000000
	53700000	203000000	21100000	45700000		260000000	400000000	107000000	278000000		10200000000	3230000000	4190000000	323000000
	39000000	208000000	47800000	126000000		327000000	2140000000	167000000	1670000000		373000000	4880000000	169000000	854000000
	252000000		146000000			266000000	7810000000	93800000	1720000000		519000000	14400000000	115000000	2050000000
	862 µM indole + 338 µM L-Serine invaded					862 µM indole + 338 µM L-Serine invaded					862 µM indole + 338 µM L-Serine invaded
1 hour	WT (vs tsr)	WT (vs cheY)	tsr	cheY	3 hour	WT (vs tsr)	WT (vs cheY)	tsr	cheY	6 hour	WT (vs tsr)	WT (vs cheY)	tsr	cheY
	1830000	472000	459000	472000		43400000	641000	21600000	641000		115000000	430000000	120000000	21800000
	402000	585000	402000	585000		155000000	174000000	18700000	2310000		97600000	394000000	22600000	42300000
	362000	467000	362000	467000		538000000	371000000	116000000	16700000		181000000	1410000000	64800000	352000000
	952000	498000	317000	498000		198000000	115000000	14500000	23300000		476000000	923000000	177000000	215000000
	694000	617000	1390000	617000		657000000	62700000	162000000	3300000		619000000	732000000	100000000	162000000
	307000000	23200000	211000000	5230000		541000000	784000000	129000000	228000000		547000000	444000000	208000000	133000000
	6670000	22100000	48900000	2040000		420000000	788000000	278000000	250000000		7420000000	189000000	1610000000	81600000
	21800000	6380000	12300000	5670000		227000000	574000000	79800000	178000000		3990000000	205000000	1200000000	82000000
	43200000	119000000	22200000	109000000		405000000	905000000	162000000	150000000		2660000000	530000000	635000000	160000000
	114000000	26600000	130000000	22600000		202000000	376000000	28800000	167000000		908000000	843000000	408000000	374000000
